# Microbiome diversity: A barrier to the environmental spread of antimicrobial resistance?

**DOI:** 10.1101/2023.03.30.534382

**Authors:** Uli Klümper, Giulia Gionchetta, Elisa C. P. Catao, Xavier Bellanger, Irina Dielacher, Peiju Fang, Sonia Galazka, Agata Goryluk-Salmonowicz, David Kneis, Uchechi Okoroafor, Elena Radu, Mateusz Szadziul, Edina Szekeres, Adela Teban-Man, Cristian Coman, Norbert Kreuzinger, Magdalena Popowska, Julia Vierheilig, Fiona Walsh, Markus Woegerbauer, Helmut Bürgmann, Christophe Merlin, Thomas U. Berendonk

**Affiliations:** Technische Universität Dresden, Institute for Hydrobiology, Zellescher Weg 40, 01217 Dresden, Germany; Eawag, Swiss Federal Institute of Aquatic Science and Technology, Department of Surface Waters – Research and Management, 6047 Kastanienbaum, Switzerland; Université de Lorraine, CNRS, LCPME, UMR 7564, Villers-lès-Nancy, France; Université de Toulon, MAPIEM, CS 60584, Toulon, France; Institute of Water Quality and Resource Management, TU Wien, Karlsplatz 13/2261, 1040 Vienna, Austria; Department for Integrative Risk Assessment, Division for Risk Assessment, Data and Statistics, AGES – Austrian Agency for Health and Food Safety, Spargelfeldstraße 191, 1220 Vienna, Austria; University of Warsaw, Faculty of Biology, Institute of Microbiology, Department of Bacterial Physiology, Miecznikowa 1, 02-096 Warsaw, Poland; Department of Biology, Kathleen Lonsdale Institute for Human Health, Maynooth University, Maynooth, Co. Kildare, Ireland; Institute of Virology Stefan S. Nicolau, Romanian Academy of Science, 285 Mihai Bravu Avenue, 030304, Bucharest, Romania; NIRDBS, Institute of Biological Research Cluj-Napoca, 400015, Cluj-Napoca, Romania; Interuniversity Cooperation Centre Water & Health, Austria

**Author notes:** Corresponding author <u>Corresponding author address:</u> Prof. Thomas Berendonk (ORCID: 0000-0002-9301-1803) Technische Universität Dresden Institute of Hydrobiology Zellescher Weg 40 01217 Dresden Germany Mail. Contributed equally to this work (Uli Klümper, Giulia Gionchetta, Elisa C. P. Catao).

**Keywords:** Biodiversity, Microbial barrier, Microbial Invasion, Riverbed microbiome, Soil microbiome, ARG

## Abstract

**Background:** In the environment, microbial communities are constantly exposed to invasion by antimicrobial resistant bacteria (ARB) and their associated antimicrobial resistance genes (ARGs) that were enriched in the anthroposphere. A successful invader has to overcome the biotic resilience of the habitat, which is more difficult with increasing biodiversity. The capacity to exploit resources in a given habitat is enhanced when communities exhibit greater diversity, reducing opportunities for invaders, leading to a lower persistence. In the context of antimicrobial resistance (AMR) dissemination, exogenous ARB reaching a natural community may persist longer if the biodiversity of the autochthonous community is low, increasing the chance of ARGs to transfer to community members. Reciprocally, high microbial diversity could serve as a natural long-term barrier towards invasion by ARB and ARGs.

**Results:** To test this hypothesis, a sampling campaign across seven European countries was carried out to obtain 172 environmental samples from sites with low anthropogenic impact. Samples were collected from contrasting environments: stationary structured forest soils, or dynamic river biofilms and sediments. Microbial diversity and relative abundance of 27 ARGs and 5 mobile genetic element marker genes were determined. In soils, higher diversity, evenness and richness were all significantly negatively correlated with the relative abundance of the majority (>85%) of ARGs. Furthermore, the number of detected ARGs per sample was inversely correlated with diversity. However, no such effects were found for the more dynamic, regularly mixed rivers. Conclusions: In conclusion, we demonstrate that diversity can serve as barrier towards AMR dissemination in the environment. This effect is mainly observed in stationary, structured environments, where long-term, diversity-based resilience against invasion can evolve. Such barrier effects can in the future be exploited to limit the environmental proliferation of AMR.
