## Supplementary Tables for "Microbiome diversity: A barrier to the environmental spread of antimicrobial resistance?"

### Sheet: Table S1
Table S1. Soil sample dataset
Sample information					α-diversity indices			Target gene relative abundance																										NCBI accession number
								Aminoglycoside				β-Lactam							MLSB			Colistin	Phenicol		Quinolone			Sulfonamide	Tetracycline			Trimethoprim	Vancomycin
Sample ID	Country	Sample Type	Latitude	Longitude	Shannon index	Chao 1 index	Pielou evenness index	aac6-Ib_3	aac3-VI	aph3-ib	aph3-via	blaCMY2	blaCTX-M	blaCTX-M_2	blaOXA48	blaOXA58	blaTEM	blaVIM	ermB_1	ermF_1	mphA_1	mcr1	cmlA_2	floR_1	qnrA	qnrB	qnrS_1	sul1_1	tetM_2	tetO_1	tetW	dfrA1_1	vanA
S1_CH	Switzerland	Soil	47.1616	9.06227	NA	NA	NA	0.00399845	0.693253	0.0774269	0	0.00555766	0.00438422	0.00997452	0.000826247	0	0.000105698	0.000504318	0	0	0.0691659	0.00717616	0.00324259	0.0255795	0	0.00220238	9.16343e-05	0.0298464	0	0	0	0	0.0666641	SAMN33911300
S2_CH	Switzerland	Soil	47.1631	9.06273	5.97	98	0.93	0.00224392	0.75859	0.0559767	0	0.00325092	0.00575449	0.00926845	0.000939737	0	0	0.000883095	0	0	0.0526026	0.00699853	0.00263031	0.0166344	0	0.0021979	0	0.0259422	0	0	0.000110112	0	0.0559767	SAMN33911301
S3_CH	Switzerland	Soil	47.1646	9.06285	5.88	108.5	0.91	0.00381664	0.766797	0.0513666	9.82065e-05	0.00305267	0.00500819	0.0075802	0.00132337	0	0	0.000567127	0	0	0.048605	0.00749343	0.00183519	0.021168	0	0.00189968	0	0.0218113	0	0	0.000116762	9.09655e-05	0.0573694	SAMN33911302
S4_CH	Switzerland	Soil	47.4016	8.22359	6.55	191	0.93	0.00511716	0.744781	0.0564975	0	0.0052848	0.00688698	0.012913	0.00125322	0	0.000101128	0.00101398	0	0	0.0520031	0.00722818	0.00176616	0.0187512	0	0.00161446	0	0.0255287	0	0	4.67784e-05	5.21322e-05	0.0591601	SAMN33911303
S5_CH	Switzerland	Soil	47.4008	8.22582	6.99	309.9	0.94	0.00400203	0.762572	0.0527571	0.000112149	0.00393805	0.00693874	0.00594676	0.00104059	0	0	0.000690684	0	0	0.042003	0.00774963	0.00262592	0.0150065	0	0.00173493	0	0.0240038	0	0	0.000191135	9.40601e-05	0.0685931	SAMN33911304
S6_CH	Switzerland	Soil	47.4027	8.22625	6.21	107	0.95	0.00338861	0.712889	0.0595692	0	0.00414021	0.00837572	0.00849223	0.00110923	0	0	0.00106672	0	0	0.0636828	0.00798035	0.00379335	0.0202779	0.000258665	0.0012765	0	0.0253526	0	0	0	0	0.0783469	SAMN33911305
S7_CH	Switzerland	Soil	47.22	7.42094	5.74	94	0.92	0.00281877	0.717893	0.0682433	0	0.00497805	0.00650219	0.00966184	0.0024047	0	0	0.000887279	0	0	0.0609621	0.00574196	0.00216301	0.0245505	0	0.00116428	0	0.0451918	0	0	7.31651e-05	9.16746e-05	0.0466724	SAMN33911306
S8_CH	Switzerland	Soil	47.2191	7.40163	NA	NA	NA	0.00581502	0.694306	0.0574845	0	0.00624526	0.0033385	0.00663057	0.000833196	0	7.02614e-05	0.000598991	0	0	0.0854183	0.0078082	0.00241853	0.024241	0	0.00214067	0	0.0366903	0	0	0.000111205	0	0.0658493	SAMN33911307
S9_CH	Switzerland	Soil	46.6965	7.76234	7.09	284.5	0.95	0.0050779	0.722245	0.0689739	0	0.005737	0.00488298	0.00588416	0.000976529	0	0	0.00086598	0	7.3543e-05	0.063927	0.00773899	0.0033013	0.0198465	0	0.00171272	0	0.0292877	0	0	5.64845e-05	0.000162752	0.0592495	SAMN33911308
S10_CH	Switzerland	Soil	46.6979	7.76188	7.25	367.4	0.95	0.00556305	0.764387	0.0438847	8.63001e-05	0.00378715	0.00370948	0.00705201	0.00101231	0	0	0.000423246	0	8.85514e-05	0.0531268	0.00883717	0.00327577	0.0149387	0	0.00220452	0.000139581	0.0237309	0	0	7.87957e-05	0.000387225	0.0632868	SAMN33911309
S11_CH	Switzerland	Soil	46.7004	7.76277	7.16	425	0.94	0.00523847	0.748521	0.0579701	9.64863e-05	0.00607022	0.00665586	0.00789231	0.001924	0	0	0.000409415	0	0	0.0458357	0.00475559	0.00318569	0.0220396	0	0.00243615	0	0.0215379	0	0	8.73593e-05	0	0.0653438	SAMN33911310
S12_CH	Switzerland	Soil	47.048	8.71236	5.51	72	0.93	0.00527313	0.719562	0.0591655	6.39575e-05	0.00516498	0.0057952	0.00739722	0.00134918	0	0	0.000645759	0	0	0.063397	0.0118596	0.00257673	0.0167521	7.19924e-05	0.00147255	0	0.0352426	0	0	7.90631e-05	0	0.0641311	SAMN33911311
S13_CH	Switzerland	Soil	47.0482	8.71112	6.94	263.2	0.95	0.0049459	0.706717	0.0500318	0	0.0056656	0.0047016	0.0179162	0.000904162	0	8.11411e-05	0.00109206	0	6.3258e-05	0.0809554	0.00705904	0.00293932	0.0261364	0	0.00117827	0	0.0349338	0	0	7.19771e-05	0	0.0546067	SAMN33911312
S14_CH	Switzerland	Soil	47.2724	7.87724	6.76	281	0.93	0.00541669	0.737452	0.0524486	0	0.00481653	0.00740856	0.0203111	0.00115807	0	7.69403e-05	0.000888656	0	0	0.0458916	0.00766891	0.00248733	0.0211706	0	0.00180606	3.72166e-05	0.0283618	0	0	6.48373e-05	5.57601e-05	0.0624789	SAMN33911313
S15_CH	Switzerland	Soil	47.2727	7.88293	6.8	237.1	0.94	0.00461909	0.747405	0.0462974	0	0.00687949	0.00481455	0.00923754	0.000846363	0	6.90973e-05	0.000775454	0	0	0.0514703	0.00658501	0.00405095	0.0200242	0	0.00174806	0	0.0261551	0	0	6.84912e-05	0	0.0689535	SAMN33911314
S16_CH	Switzerland	Soil	47.2752	7.88823	6.32	149	0.93	0.00569016	0.741523	0.0532261	0.000165381	0.00939993	0.00677836	0.00718	0.00125639	0	4.89742e-05	0.000912275	0	0	0.0524958	0.00738116	0.00281271	0.0186692	0	0.00200967	0	0.0236116	0	0	9.12265e-05	4.79072e-05	0.0666998	SAMN33911315
S17_F	France	Soil	47.9729	6.92533	7.68	1061.5	0.96	0.00382186	0.678069	0.0605723	0	0.00615565	0.00716596	0.014547	0.00109974	0	0.00205246	0.000893777	0	0	0.0741778	0.0100989	0.00340623	0.0208581	0	0.00432787	0.000136037	0.033134	0	0	0	0	0.079483	SAMN33911316
S18_F	France	Soil	47.9797	6.92356	7.9	1244	0.97	0.00413417	0.726756	0.0459609	0	0.00966915	0.00675131	0.00906543	0.00122289	0	0.000206746	0.000892048	0	0	0.0661285	0.00428932	0.00236259	0.0175141	0	0.00141706	4.75698e-05	0.0272514	0	0	5.52542e-05	0	0.0762761	SAMN33911317
S19_F	France	Soil	47.9747	6.89793	8.27	1894.9	0.99	0.00941828	0.731091	0.0370656	0.000108397	0.00539475	0.00950542	0.00696581	0.000679161	0	0.0069338	0.00092464	0	0	0.0698186	0.00384566	0.00211335	0.0158114	5.87725e-05	0.00144867	0	0.0257615	0	0	0.000114036	0	0.072941	SAMN33911318
S20_F	France	Soil	47.9744	6.89811	8.04	1347.1	0.98	0.00320504	0.725827	0.0451683	6.81589e-05	0.00555691	0.00846902	0.00812518	0.000876666	0	0.00513846	0.000774162	0	0	0.0603717	0.00939363	0.00321983	0.020789	9.28259e-05	0.00147854	0.000127879	0.0242568	0	0	0	0	0.0770608	SAMN33911319
S21_F	France	Soil	47.9747	6.87477	7.83	1027.7	0.97	0.00409913	0.702573	0.0563237	0	0.00514862	0.00878398	0.00999289	0.000854437	0	0.00336272	0.00118493	0	0	0.073062	0.00588425	0.00321137	0.0151597	0	0.00110168	0	0.0323364	0	0	9.71735e-05	0.000142598	0.0766816	SAMN33911320
S22_F	France	Soil	49.2546	5.45822	7.9	1182	0.97	0.0162306	0.303321	0.0825851	0	0.00597697	0.00446555	0	0	0	0.0100475	0.00386442	0	0.0139978	0.056481	0.0147363	0.00264498	0.0788682	0.00211255	0.00240453	0	0.266012	0.0164023	0	0	0.0420631	0.0777861	SAMN33911321
S23_F	France	Soil	49.2329	5.60941	7.73	746.3	0.97	0.00745085	0.681091	0.0605627	0	0.0107203	0.0054101	0.00709914	0.000458486	0	0	0.00101121	0	0	0.0789233	0.00769495	0.00283926	0.0242217	0	0.00305636	0.000215651	0.032825	0	0	0	0	0.0764197	SAMN33911322
S24_F	France	Soil	49.212	5.95692	7.76	728.6	0.97	0.0120997	0.632084	0.0797581	0.000287148	0.00860546	0.00645319	0.00607819	0.000887381	0	0.0100873	0.00105597	0	0	0.0707578	0.0115951	0.00377376	0.0179794	0	0.00299072	0	0.0387949	0.000703977	0	0.000464995	0.000313084	0.0952302	SAMN33911323
S25_F	France	Soil	49.2363	6.01565	7.19	307.5	0.96	0.00363389	0.564548	0.0747654	0	0.00880445	0.0147469	0.00232513	0.00094676	0	0.00515149	0.0017891	0	0	0.111609	0.0124653	0.00501922	0.0240824	0	0.00427434	0	0.0420437	0	0	0	0	0.123794	SAMN33911324
S26_F	France	Soil	49.2475	6.03291	7.3	888	0.94	0.00351491	0.653165	0.0785277	0	0.00765637	0.00501213	0.00625204	0.00054247	0	0.000992052	0.00175745	0	0	0.0912059	0.0108899	0.00346661	0.0290418	0	0.00144906	0.000334028	0.0226999	0	0	0.000457013	0.000427288	0.0826082	SAMN33911325
S27_F	France	Soil	49.28	6.17361	6.99	227	0.95	0.00425299	0.632121	0.0613479	0	0.016062	0.00779473	0.0110357	0.000448371	0	0.000957685	0.00177172	0.00124499	0	0.0607855	0.0163606	0.00239421	0.0332889	0	0.00195019	0	0.0444939	0	0	0	0.00046143	0.103229	SAMN33911326
S28_ROU	Romania	Soil	46.584	23.1146	7.37	418.1	0.96	0.00231633	0.820226	0.00799471	0	0.0026649	0.00617313	0	0	0	0.0636698	0	0	0	0.0361354	0.0141558	0	0.0023838	0	0	0	0.0208417	0	0	0	0	0.0234387	SAMN33911327
S29_ROU	Romania	Soil	46.6294	22.7999	7.4	494.6	0.95	0	0.798743	0.0203282	0	0.00349229	0	0	0	0	0	0	0	0	0.0840249	0.00424436	0	0.00278862	0	0	0.00867487	0.0497059	0	0	0	0	0.0279979	SAMN33911328
S30_ROU	Romania	Soil	46.6755	25.336	NA	NA	NA	0	0.744132	0.0592204	0	0	0.00669681	0	0	0	0	0	0	0	0.056816	0.0145157	0	0.0122894	0	0	0	0.0266269	0	0	0	0	0.0797027	SAMN33911329
S31_ROU	Romania	Soil	46.4436	25.5776	7.15	314.9	0.96	0	0	0	0	0	0	0	0	0	0	0	0	0	0.626911	0	0	0	0	0	0	0.373089	0	0	0	0	0	SAMN33911330
S32_ROU	Romania	Soil	46.4473	25.2281	7.12	331	0.95	0	0.420632	0	0	0	0.00607266	0	0	0	0	0	0	0	0.0344654	0.0168908	0.00550963	0.0151213	0	0	0	0.15664	0	0	0	0	0.344669	SAMN33911331
S33_ROU	Romania	Soil	46.4598	25.514	7.37	600	0.95	0.0010224	0.816639	0.0112209	0	0.00426395	0.00380427	0.00126809	0	0	0	0.00175948	0	0	0	0.00392316	0.00154549	0.00997773	0	0.00141868	0	0.0959468	0	0	0	0	0.0472096	SAMN33911332
S34_ROU	Romania	Soil	46.8004	25.8008	7.42	450.9	0.96	0.00323705	0.828455	0.00389053	0	0.00506073	0.00212764	0.000951357	0	0	0.0185467	0	0	0	0.0276229	0.00437685	0.000794824	0.00864732	0	0	0	0.0486709	0	0	0	0	0.0476178	SAMN33911333
S35_ROU	Romania	Soil	47.7205	23.6264	7.41	464	0.96	0.000853776	0.852995	0.0130902	0	0.00192234	0.00155183	0.00117059	0	0	0	0.00151424	0	0	0.0207466	0.00387152	0	0.00868854	0	0	0	0.0218246	0	0	0	0	0.0717706	SAMN33911334
S36_ROU	Romania	Soil	47.6332	24.0078	7.46	521	0.96	0.00500432	0.872967	0.00398303	0	0	0.00365962	0	0	0	0	0	0	0	0.0318418	0.00396601	0	0.00999162	0	0	0	0.0222842	0	0	0	0.00234897	0.0439539	SAMN33911335
S37_ROU	Romania	Soil	47.6097	24.9591	7.52	554.1	0.96	0	0.909304	0	0	0	0	0	0	0	0	0	0	0	0.0358466	0.00479275	0	0	0	0	0	0.0186165	0	0	0.0134672	0.0179728	0	SAMN33911336
S38_ROU	Romania	Soil	47.2915	24.6815	7.46	446	0.96	0	0.654175	0.00165575	0	0	0.00760578	0	0	0	0.0729783	0.0161302	0	0	0.0170489	0.00171985	0	0.00502067	0	0	0	0.018694	0	0	0	0	0.204972	SAMN33911337
S39_ROU	Romania	Soil	47.4195	24.6645	7.41	588.7	0.95	0	0.326786	0.0104511	0	0	0.012315	0	0	0	0	0	0	0	0	0.00945261	0	0.00515899	0	0	0	0.0959986	0	0	0	0	0.539838	SAMN33911338
S40_PL	Poland	Soil	51.9841	21.0264	NA	NA	NA	0	0	0	0	0	0	0	0	0	0.118881	0	0	0	0	0.0428102	0	0	0	0	0	0.0318113	0	0	0	0	0.806498	SAMN33911339
S41_PL	Poland	Soil	53.5919	21.5233	3.94	25	0.91	0.00552745	0.145153	0	0	0	0	0	0	0	0	0	0	0	0.0523391	0.0138426	0.389786	0	0.00663294	0	0	0.364609	0	0	0	0	0.0221098	SAMN33911340
S42_PL	Poland	Soil	53.1611	19.6268	4.86	41	0.93	0	0	0.00300944	0	0	0	0	0	0	0	0	0	0	0.0099237	0	0.432216	0	0	0	0	0.51133	0	0	0	0	0.0435213	SAMN33911341
S43_PL	Poland	Soil	53.1313	19.6422	7.56	493.2	0.96	0	0.173727	0.00166421	0	0.00319635	0.00776633	0	0	0	0	0.00170384	0	0	0.0566068	0.0154798	0.414828	0	0	0	0	0.3026	0	0.00538888	0.00847956	0	0.00855881	SAMN33911342
S44_PL	Poland	Soil	51.9866	21.0177	NA	NA	NA	0.0251733	0.713871	0	0	0	0	0	0	0	0	0	0	0	0.0438664	0.0780125	0	0	0	0	0	0	0	0	0	0	0.139077	SAMN33911343
S45_D	Germany	Soil	50.9913	13.4971	NA	NA	NA	0.00109335	0.770523	0.00240907	0	0.00149486	0.0029959	0.00155046	0.000926567	0	0	0	0	0	0.071579	0.00196432	0	0.00737541	0	0.000753608	0	0.0534301	0	0	0	0	0.0839045	SAMN33911344
S46_D	Germany	Soil	50.9787	13.525	7.08	383.7	0.94	0	0.432029	0.009559	0	0.00575976	0.0160128	0.00864572	0	0	0	0	0	0	0.286756	0.0136992	0	0.0417065	0	0.00565625	0	0.0586935	0	0	0	0	0.121482	SAMN33911345
S48_D	Germany	Soil	50.9906	13.4957	NA	NA	NA	0	0	0	0	0	0	0	0	0	0	0	0	0	0.472973	0	0	0	0	0	0	0	0	0	0	0	0.527027	SAMN33911347
S49_D	Germany	Soil	50.9699	13.5596	7.05	572.1	0.92	0.00153222	0.764109	0.0148305	0	0.00255162	0.00801964	0.00553476	0.000598504	0	0	0	0	0	0.0670124	0.00425895	0.00258289	0.0105719	0	0.00135086	0	0.0243307	0	0	0	0	0.0927161	SAMN33911348
S51_D	Germany	Soil	50.9794	13.5278	7.29	384.5	0.96	0	0.188475	0	0	0	0.0468187	0	0	0	0	0	0	0	0.354142	0	0	0.0714286	0	0	0	0.0678271	0	0	0	0	0.271309	SAMN33911350
S52_D	Germany	Soil	50.9913	13.4971	6.85	260.3	0.92	0.00100754	0.822961	0.00234507	0	0.00128487	0.00296644	0.00229241	0	0	0	0.000667011	0	0	0.0804229	0.00203263	0.000386164	0.00530737	0	0.00164646	0	0.0207195	0	0	0	0	0.0559602	SAMN33911351
S53_D	Germany	Soil	50.8303	14.0888	6.79	198	0.94	0.00243356	0.793848	0.00831262	0	0.00449564	0.00425304	0.00581477	0.000567831	0	0	0.00144042	0	0	0.0827441	0.00501874	0.00184981	0.00854551	0	0.00260793	0	0.0170113	0	0	0	0	0.0610572	SAMN33911352
S55_AU	Austria	Soil	48.14	16.6929	7.5	566.5	0.97	0	0.335663	0.0163593	0	0.0242438	0.016549	0.0146517	0	0	0	0	0	0	0.220243	0.0261411	0	0	0	0.0186572	0	0.0470119	0	0	0	0	0.28048	SAMN33911354
S56_AU	Austria	Soil	48.1321	16.6817	7.76	738	0.97	0	0.40187	0	0	0.0325354	0	0	0	0	0	0	0	0	0.29791	0.0273198	0	0.0235447	0	0	0	0.0394896	0	0	0	0	0.177331	SAMN33911355
S57_AU	Austria	Soil	48.1291	16.6662	7.69	641.6	0.97	0	0.101027	0	0	0	0	0	0	0	0	0	0	0	0.258673	0.0441299	0	0	0	0	0	0.1471	0	0	0	0	0.44907	SAMN33911356
S58_AU	Austria	Soil	48.1939	16.4317	7.6	474	0.97	0.0144883	0.496169	0	0	0	0	0	0	0	0	0	0	0	0.286503	0.00857293	0	0.00834146	0	0.00584674	0	0.0354919	0	0	0	0	0.144587	SAMN33911357
S59_AU	Austria	Soil	48.1818	16.2366	7.41	472.9	0.96	0	0.471917	0.017427	0	0.0109947	0.0121914	0	0	0	0	0	0	0.00606578	0.121581	0.00762897	0	0.00987279	0	0	0	0.129082	0	0	0	0	0.213239	SAMN33911358
S60_AU	Austria	Soil	47.8604	16.1672	7.33	568.4	0.95	0	0.517656	0.0156556	0	0.00375364	0.00682902	0	0	0	0	0	0	0	0.14556	0.0140761	0	0.0125431	0	0.0037397	0	0.0452016	0	0	0	0	0.234986	SAMN33911359
S61_AU	Austria	Soil	47.7577	16.1533	7.62	764.1	0.96	0.0341038	0.489094	0.0121685	0	0.0124887	0.00733311	0	0	0	0	0.00611626	0	0	0.104807	0.0232962	0	0.0074692	0	0.00537174	0	0.0469127	0	0	0	0	0.250838	SAMN33911360
S62_AU	Austria	Soil	47.7688	16.1305	7.42	533.8	0.95	0	0.565234	0.0197818	0	0.0133386	0.0132256	0	0	0	0	0	0	0	0.0982308	0.0123212	0	0.014469	0	0	0	0.0315379	0	0	0	0	0.231861	SAMN33911361
S63_AU	Austria	Soil	47.8381	16.0492	7.15	681.1	0.94	0	0.373478	0.0149809	0	0	0	0	0	0	0	0	0	0	0.250188	0.0114021	0	0.0129835	0	0	0	0.0989156	0	0	0.0231372	0	0.214914	SAMN33911362
S64_AU	Austria	Soil	47.8768	15.9596	7.31	448	0.96	0	0.547276	0.0163013	0	0.00861351	0.00787894	0	0	0	0	0	0	0	0.142793	0.0138863	0	0.0199238	0	0	0	0.0369294	0	0	0	0	0.206398	SAMN33911363
S65_EI	Ireland	Soil	53.3598	-6.34351	7.85	1393.8	0.96	0.146638	0.00200474	0	0	0	0.0395135	0.00456487	0	0	0.586471	0.0973302	0.0176889	0	0	0.00254872	0.014037	0	0	0	0.056526	0.0219874	0	0	0	0.0106894	0	SAMN33911364
S66_EI	Ireland	Soil	52.797	-6.9904	7.67	823.6	0.96	0.0317307	0	0	0	0	0	0	0	0	0.914416	0	0.0339496	0	0	0	0	0	0	0	0	0.0199038	0	0	0	0	0	SAMN33911365
S67_EI	Ireland	Soil	53.0708	-7.54277	7.93	1062.3	0.97	0.0565925	0	0	0	0	0	0	0	0	0.896928	0.0464791	0	0	0	0	0	0	0	0	0	0	0	0	0	0	0	SAMN33911366
S68_EI	Ireland	Soil	53.1437	-7.18817	8.11	1870.6	0.98	0	0	0	0	0	0	0	0	0	0.936768	0	0	0	0	0.0210774	0	0	0	0	0	0	0	0	0	0.0421549	0	SAMN33911367
S69_EI	Ireland	Soil	53.7469	-7.27189	8.22	2125.1	0.98	0.0119475	0	0	0	0	0	0	0	0	0.921041	0.0235115	0	0	0.0175097	0	0	0	0	0	0.0138765	0.0121137	0	0	0	0	0	SAMN33911368
S70_EI	Ireland	Soil	52.975	-6.39175	7.71	891.1	0.96	0	0	0	0	0	1	0	0	0	0	0	0	0	0	0	0	0	0	0	0	0	0	0	0	0	0	SAMN33911369
S71_EI	Ireland	Soil	53.0826	-7.63551	7.6	1175	0.96	0.0134441	0.198852	0	0	0	0	0	0	0	0.743926	0	0	0.00806279	0.00495466	0.00364718	0.00625067	0.00457618	0	0	0.00881975	0.00396831	0	0	0	0	0.00349808	SAMN33911370
S72_EI	Ireland	Soil	53.1167	-7.73621	8.14	2019.9	0.98	0.0469327	0	0	0	0	0	0	0	0	0.830763	0.0707092	0	0	0.012513	0.00302134	0	0	0	0	0.0128588	0.013519	0	0	0	0.00968339	0	SAMN33911371
S73_EI	Ireland	Soil	52.6564	-6.7546	8.13	1752.6	0.98	0.0387318	0	0	0	0	0	0	0	0	0.899638	0.0319571	0	0	0.0100114	0.00447818	0	0	0.00165528	0	0.00804196	0.00548635	0	0	0	0	0	SAMN33911372
					NA = insufficient sequencing depth to reliably assess diversity indices

### Sheet: Table S2
Table S2. River sample dataset
Sample information					α-diversity indices			Target gene relative abundance																										NCBI accession number
								Aminoglycoside				β-Lactam							MLSB			Colistin	Phenicol		Quinolone			Sulfonamide	Tetracycline			Trimethoprim	Vancomycin
Sample ID	Country	Sample Type	Latitude	Longitude	Shannon index	Chao 1 index	Pielou evenness index	aac6-Ib_3	aac3-VI	aph3-ib	aph3-via	blaCMY2	blaCTX-M	blaCTX-M_2	blaOXA48	blaOXA58	blaTEM	blaVIM	ermB_1	ermF_1	mphA_1	mcr1	cmlA_2	floR_1	qnrA	qnrB	qnrS_1	sul1_1	tetM_2	tetO_1	tetW	dfrA1_1	vanA
W1_CH	Switzerland	River-Biofilm	47.3982	9.23268	7.3	437	0.832209	0	0.151853	0.0128936	0	0	0	0	0	0.0494221	0.0996413	0.0450379	0.048625	0.0215225	0.0259067	0.00771224	0	0.0243125	0	0	0	0.184336	0.0186528	0.0217218	0.160422	0.071941	0.0559984	SAMN33911542
W2_CH	Switzerland	River-Biofilm	47.3981	9.23198	NA	NA	NA	0.00204572	0.765479	0.0364698	0	0.0047417	0.0818339	0.00457018	0.000472417	0.000801613	0.0010795	0.000290718	0.00403583	0	0.0340356	0.00352316	0.00115005	0.0116932	0	0.000495931	0.000100896	0.018618	0	0	9.61935e-05	0.000480968	0.0279855	SAMN33911543
W3_CH	Switzerland	River-Biofilm	47.4003	9.22152	7.19	530.21	0.796554	0.00636889	0.744841	0.0278012	0	0.0103529	0.0159979	0.00751734	0.00047134	0.00230273	0	0.000611663	0.00351526	0.000346489	0.0673075	0.00703175	0.00227035	0.0228068	0	0.0016443	0	0.0356503	0.00192134	0.000554095	0.00213363	0	0.0385535	SAMN33911544
W4_CH	Switzerland	River-Biofilm	47.414	9.20399	8.06	669.6	0.862256	0.00435059	0.780813	0.0300987	0	0.00573519	0.0151896	0.00996659	0.000844808	0.000696967	0.000401284	0.000202402	0.00186914	0.000232674	0.0644981	0.00450346	0.00154882	0.0225189	0	0.000739207	0	0.0190786	0	0.000290051	0.00114049	0	0.0352815	SAMN33911545
W5_CH	Switzerland	River-Biofilm	47.4151	9.19842	7.51	418.75	0.862596	0.00652417	0.743919	0.0385945	0	0.00759497	0.0273858	0.00876044	0.000796012	0.000461392	0	0.000627965	0.00176006	0.000199003	0.0600518	0.00417374	0.00275122	0.0210148	0	0.0014946	0.000112621	0.0245203	0.000165099	0.000137975	0.000713462	0.000209322	0.0480315	SAMN33911546
W6_CH	Switzerland	River-Biofilm	47.4156	9.19834	8.6	793.11	0.893781	0.00363796	0.440002	0.0572077	0	0.00817104	0.00204481	0.00496011	0	0.00673392	0	0	0.00853993	0.00387611	0.107511	0.0142055	0.0112319	0.019836	0	0	0.00377757	0.21157	0	0.00731698	0.0431971	0	0.04618	SAMN33911547
W7_CH	Switzerland	River-Biofilm	47.1296	6.93093	NA	NA	NA	0.00401045	0.739934	0.0370845	0	0.00861376	0.00475547	0.00660987	0.000630521	0	0	0.000494813	0.000818425	0.000714034	0.0743349	0.00700152	0.00385649	0.0210957	0	0.000941606	0	0.0379483	0	0	0.000434266	0	0.0507216	SAMN33911549
W8_CH	Switzerland	River-Biofilm	47.1337	6.94655	NA	NA	NA	0.00370876	0.713079	0.0354109	0	0.00964135	0.00543474	0.00790928	0.000627086	0	0	0.000354751	0.00560197	0.000316529	0.0724666	0.00822504	0.0028607	0.0335844	0	0.00215001	0	0.0471126	0	0.000752503	0.00244265	0	0.0483212	SAMN33911550
W9_CH	Switzerland	River-Biofilm	47.1603	7.0221	7.58	501.77	0.844639	0.00853673	0.726593	0.0424904	0	0.0066572	0.00505	0.00611351	0.00122609	0.000628	0.000645591	0.000292011	0.00129294	0.000543563	0.079853	0.00771421	0.00178769	0.0198743	0	0.00163069	0	0.0271826	0.000564672	0	0.00116628	0	0.0601577	SAMN33911551
W10_CH	Switzerland	River-Biofilm	47.1636	7.03092	6.35	295.25	0.773854	0.00268528	0.71448	0.0368969	0	0.00288396	0.143215	0.00310449	0.00043	0.000347794	0	0.000187177	0.0014962	0.000119894	0.0429527	0.00384584	0.00108891	0.00792483	0	0.000225118	0	0.0174578	0	0.000141647	0.000182118	5.77971e-05	0.0202764	SAMN33911552
W11_CH	Switzerland	River-Biofilm	47.1843	7.07911	NA	NA	NA	0.00597753	0.725306	0.0633171	0	0.00520621	0.0148772	0.00658448	0.000814609	0.000268993	0	0.000524631	0.00118471	0.000123813	0.0684733	0.00678455	0.00181427	0.0218535	0	0.00120379	0	0.0330006	0	0	0.000253731	0.00011332	0.0423176	SAMN33911553
W12_CH	Switzerland	River-Biofilm	47.5038	8.04928	8.26	612.5	0.894487	0.0227321	0.517012	0.0707133	0.00706587	0.0118835	0.0054243	0.00196631	0.00191992	0	0	0.00162372	0.026158	0.00485332	0.0800756	0.0130255	0.00381842	0.0359335	0	0.00232674	0	0.0978362	0	0.00624509	0.0273713	0	0.0620155	SAMN33911554
W13_CH	Switzerland	River-Biofilm	47.5042	8.0525	NA	NA	NA	0.00893574	0.626802	0.0685694	0	0.00800074	0.0743242	0.00826285	0.00108957	0.000853843	0	0.000547402	0.00622487	0.000324775	0.0750119	0.00929246	0.00226012	0.0246678	0	0.001337	0	0.0314145	0	0.000847295	0.000167626	0	0.0510658	SAMN33911555
W16_F	France	River-Biofilm	47.9653	6.84458	7.49	397.25	0.867812	0.0108522	0.81006	0.0284785	0.000160159	0.00393112	0.00348752	0.00277024	0.000469696	0	0.0175597	0.000306457	0.000389617	0.000460456	0.0501784	0.00468293	0.000551315	0.0135057	0	0.00185147	0	0.0256163	0	0	0.000726874	0	0.0239617	SAMN33911582
W17_F	France	River-Biofilm	47.9747	6.87477	9.51	1291.55	0.923803	0.0123662	0.802113	0.0214405	0	0.0079476	0.00332074	0.00386577	0.000646171	0	0.0211464	0.000792934	0	0	0.0465839	0.00406664	0.00117554	0.0173076	0	0.00141819	0.000115153	0.0210008	0	0	0	0	0.0346925	SAMN33911583
W18_F	France	River-Biofilm	47.9745	6.8882	8.64	930	0.878842	0.00772286	0.846794	0.0173292	0	0.00342592	0.00145807	0.000992162	0.000262797	0	0.0101339	0.000810875	0	0	0.0345763	0.00333256	0.000732176	0.00862538	0	0.000626777	0	0.0304634	0	0	0	0.000146154	0.032567	SAMN33911584
W19_F	France	River-Biofilm	47.9747	6.89793	8.27	872.571	0.852091	0.00973525	0.86367	0.0132846	0	0.00203021	0.00143899	0.00256565	0.000293376	0	0.0047244	0.000620961	0	0	0.0286647	0.00658185	0.00135347	0.00748767	0	0.000635834	0	0.0360037	0	0	0	0	0.0209097	SAMN33911585
W20_F	France	River-Biofilm	47.9796	6.9242	8.76	1074.88	0.874002	0.00505608	0.884736	0.0167808	0	0.00272781	0.00164366	0.00109066	0.000228905	0	0.00158057	0.00121552	0	0	0.023164	0.00411921	0.00151292	0.0126711	0	0.000423535	0	0.0194005	0	0	0	0	0.023649	SAMN33911586
W21_F	France	River-Biofilm	47.9731	6.92515	7.62	736.111	0.8033	0.00631682	0.873975	0.0139797	0	0.00392192	0.00163493	0.00148764	0.000288448	0	0.0043301	0.00144377	0.000237545	8.73828e-05	0.028807	0.0051582	0.0011079	0.00821294	0	0.00051751	0	0.0305843	0	0	0.000106047	0	0.0178032	SAMN33911587
W22_F	France	River-Biofilm	47.9811	6.93751	9.25	1219.55	0.908992	0.0108969	0.745255	0.0382212	0	0.00925348	0.00413338	0.00647597	0.000398568	0	0.00733339	0.000861599	0	0	0.0614193	0.00745255	0.00275617	0.02596	0	0.0025722	9.94578e-05	0.0271835	0	0	0.000261537	0	0.0494658	SAMN33911588
W23_F	France	River-Biofilm	47.9732	6.89804	8.72	1187.31	0.862566	0.016364	0.722585	0.0133934	0	0.00636634	0.00212842	0.00142472	0.000530372	0	0.0155557	0.000471442	0	0	0.0409156	0.00570018	0.00189617	0.0194039	0	0.00155298	0	0.121029	0	0	0	0	0.0306824	SAMN33911589
W25_ROU	Romania	River-Biofilm	46.6986	23.1831	NA	NA	NA	0	0.824988	0	0	0	0	0	0	0	0	0	0	0	0	0.0227983	0	0	0	0	0	0.0489178	0	0	0.0664246	0	0.0368713	SAMN33911599
W26_ROU	Romania	River-Biofilm	46.6659	23.2266	NA	NA	NA	0.0696228	0.18521	0	0	0	0.0333919	0	0	0	0	0	0	0	0	0.0402866	0	0	0	0	0	0.223063	0	0	0.158848	0.249425	0.0401514	SAMN33911603
W27_ROU	Romania	River-Biofilm	46.8248	23.2126	8.06	489.5	0.903722	0.00805944	0.92	0.0112697	0	0.000728736	0.00184216	0.00124075	0	0	0.00109852	0.000780208	0	0	0	0.00564838	0.00135453	0.00608183	0	0.000662364	0	0.0184411	0	0	0	0	0.0227922	SAMN33911609
W28_ROU	Romania	River-Biofilm	46.5962	22.9143	8.15	526.143	0.904006	0	0.711329	0.00984135	0	0	0.00529047	0	0	0	0.0608231	0.00313134	0	0	0	0.00338781	0	0.0121675	0	0	0	0.0211142	0	0.0126446	0.107664	0	0.0526065	SAMN33911610
W29_ROU	Romania	River-Biofilm	46.6134	23.1249	7.8	475.75	0.876823	0.00124895	0.853669	0.00827817	0	0.00154209	0.00390168	0.00133772	0.00163912	0	0.00284885	0	0	0	0.0509671	0.00235339	0.00148635	0.00439713	0	0.00125308	0	0.0245069	0	0.00421134	0.00606928	0	0.0302894	SAMN33911615
W30_ROU	Romania	River-Biofilm	46.6198	22.9656	7.79	423.75	0.893284	0.0333168	0.329831	0.0216823	0	0	0	0	0	0	0	0	0.0965128	0	0	0.0436291	0	0.0183771	0	0	0	0.117931	0	0	0.106296	0	0.232424	SAMN33911619
W31_ROU	Romania	River-Biofilm	46.59	23.1199	7.34	339.25	0.874506	0.0291162	0.500064	0.0502448	0	0.0140428	0.0140428	0	0	0	0.123293	0	0.0481835	0	0	0.0163618	0.00650606	0.0167483	0	0	0	0.0891523	0	0	0	0	0.0922443	SAMN33911624
W32_ROU	Romania	River-Biofilm	46.6503	23.1969	7.32	340.667	0.871347	0.00866302	0.824796	0.0115507	0	0.0070709	0.00967761	0.00218527	0	0	0	0.0238038	0	0	0	0.0107702	0.0089752	0.0177163	0.00412079	0.00370715	0	0.0142042	0	0	0.0144384	0	0.0383202	SAMN33911606
W33_ROU	Romania	River-Biofilm	46.6222	23.1514	7.82	414.857	0.900265	0.00396394	0.874503	0.00573802	0	0.00117948	0.000831596	0.00124601	0	0	0.0104227	0	0	0	0.0447982	0.00389464	0.00148301	0.00476782	0	0	0	0.0179375	0	0	0.00569644	0	0.0235375	SAMN33911612
W34_ROU	Romania	River-Biofilm	46.7549	23.4363	8.24	583.429	0.897269	0.108974	0.336762	0	0	0	0.0145751	0	0	0	0.0563502	0	0	0	0	0.00951487	0	0.0111879	0	0	0	0.317193	0	0	0.0565555	0.0685645	0.020323	SAMN33911598
W35_ROU	Romania	River-Biofilm	46.7073	23.3329	7.86	549.111	0.867292	0	0.0471247	0	0	0	0	0	0	0	0	0	0	0	0.0688171	0.00845253	0.0712481	0.0706871	0	0	0	0.66504	0	0	0.0686301	0	0	SAMN33911601
W36_ROU	Romania	River-Biofilm	47.0462	23.9154	8.03	553.5	0.88206	0.098281	0.215511	0.00290703	0	0.00205883	0	0.00534325	0	0.00204389	0.0175244	0	0.00967763	0.00317979	0.14756	0.00264921	0.0172628	0.00129284	0	0.00396073	0	0.412543	0.00357587	0.0057169	0.00993919	0.0239138	0.0150582	SAMN33911623
W37_ROU	Romania	River-Biofilm	46.7912	23.6896	NA	NA	NA	0.00813211	0.141697	0.00309417	0.041801	0	0	0	0	0.00595032	0.0519825	0	0.0652165	0.00565281	0.0263302	0.00387267	0.00976845	0.0110081	0.00405118	0	0	0.553808	0.00778501	0.0107106	0.0154708	0.0206774	0.0129915	SAMN33911611
W38_ROU	Romania	River-Biofilm	46.6863	23.2891	8.46	862.091	0.873365	0	0.631986	0.0169438	0	0	0	0.0437243	0	0.0685027	0	0	0	0	0	0	0	0.0133197	0	0.0186852	0	0.159114	0	0	0	0.0168967	0.0308282	SAMN33911618
W39_ROU	Romania	River-Biofilm	46.7326	23.3598	8.6	719	0.908367	0.00150564	0.811682	0.00424318	0	0.00138982	0.00140035	0.00209527	0	0	0.00294811	0.000902333	0.00366408	0	0.0368456	0.00442217	0.000807572	0.00847582	0	0.0008539	0	0.0927654	0.00581199	0	0.0044327	0	0.0157539	SAMN33911614
W40_ROU	Romania	River-Biofilm	46.7645	23.5443	8.42	617.75	0.908967	0.00356088	0.731764	0.0122121	0	0	0.00382376	0	0	0	0.0287655	0	0.00654819	0	0	0.00946381	0.00348918	0.0133115	0	0	0	0.135947	0	0	0.00554446	0.00989399	0.0356755	SAMN33911608
W41_ROU	Romania	River-Biofilm	46.6473	22.8625	7.88	495.143	0.882746	0.00914376	0.530524	0.00908755	0	0	0.0228594	0	0	0	0.0652055	0.00730752	0	0	0.214144	0.0275437	0	0.0357881	0	0	0	0.0314785	0	0	0	0.00700772	0.0399103	SAMN33911605
W42_ROU	Romania	River-Biofilm	46.6452	22.8475	8.37	516	0.929689	0	0.460916	0	0	0	0	0	0	0	0	0	0	0	0.178916	0.114136	0.03239	0.156441	0	0	0	0.0300103	0	0	0	0	0.02719	SAMN33911602
W43_ROU	Romania	River-Biofilm	46.6271	22.7867	NA	NA	NA	0.00405749	0.840422	0.00807887	0	0.0033173	0.00215737	0.00257711	0	0	0	0	0	0	0	0.0055514	0.00307809	0.00834967	0	0	0	0.046291	0	0	0	0	0.0761196	SAMN33911613
W44_ROU	Romania	River-Biofilm	46.616	22.7965	8.08	539.75	0.890319	0.00241705	0.929223	0.00735968	0	0.00162781	0.00190405	0.00040054	0	0	0.00408432	0	0	0	0	0.00696506	0.00130225	0.00386728	0	0.000497222	0	0.0186689	0	0	0	0	0.021683	SAMN33911616
W45_ROU	Romania	River-Biofilm	46.6386	22.819	5.81	333	0.693504	0.0034218	0.870753	0.0129299	0.00176139	0.00353399	0.000964835	0.00107142	0	0	0	0	0	0	0.0355545	0.00757284	0.00103495	0.00546927	0	0	0	0.0208393	0	0	0.00347789	0	0.0316152	SAMN33911620
W46_PL	Poland	River-Biofilm	52.1706	21.1364	7.86	527.6	0.870179	0.0428979	0.0495652	0	0	0.00413474	0.00366441	0	0	0.0100784	0.0190715	0.0252736	0.112036	0.0305971	0.0332846	0.0033388	0.0217591	0.0332846	0	0	0	0.551262	0.0105953	0.00491517	0.00919979	0.0232062	0.0103368	SAMN33911591
W47_PL	Poland	River-Biofilm	53.1682	19.5882	5.04	160	0.688998	0	0.568476	0.0993602	0	0	0	0	0	0	0	0	0	0	0	0.10144	0	0	0	0	0.0604245	0	0	0	0	0	0.170299	SAMN33911592
W48_PL	Poland	River-Biofilm	52.0781	20.6966	NA	NA	NA	0.203166	0.136098	0	0	0.00548016	0.0115873	0	0	0	0.11088	0	0.0208989	0.0448165	0.0334383	0.0109603	0.0128877	0.0072914	0	0	0.0214794	0.200379	0.0142809	0.051899	0.0697791	0.0372697	0.0074075	SAMN33911593
W49_PL	Poland	River-Biofilm	52.1489	20.6218	NA	NA	NA	0.0139189	0.780016	9.70174e-05	0.000782976	9.32734e-05	0.000319051	0	0	0.0125488	0.0170453	0	0.0259181	0.0166957	0.0101066	0.000778093	0.00556676	0.000875761	0	0.000812277	0	0.0980852	0.00397744	0.0023529	0.00779118	0.00185611	0.000247427	SAMN33911594
W50_PL	Poland	River-Biofilm	52.2107	20.6542	NA	NA	NA	0.0852477	0.0337818	0.000258571	0.00374619	0.000383444	0.000591272	0	0	0.00705802	0.0974278	0	0.0462043	0.0474988	0.0431204	0.000617747	0.0428236	0.00238715	0	0.000785421	0.00171645	0.490549	0.00996973	0.0132033	0.0394169	0.0318187	0.000966333	SAMN33911595
W51_PL	Poland	River-Biofilm	52.0396	20.8571	NA	NA	NA	0.0935685	0.000911088	8.64087e-05	0.00151486	0.000475429	0.00320723	0.000683316	0	0.0287826	0.0369939	7.61048e-05	0.336612	0.0626801	0.0383822	0	0.0553515	0.00317782	0.000319965	0.00165948	0.000334427	0.224455	0.0460394	0.0133699	0.0333526	0.0174634	0.000111897	SAMN33911596
W52_PL	Poland	River-Biofilm	53.1949	19.6495	2.95	139	0.415103	0	0.583651	0.0566854	0	0.0253735	0.0213245	0	0	0	0.0643977	0.00952469	0	0	0.0192036	0.0227127	0.0246022	0.0302322	0	0	0	0.0428033	0	0	0	0	0.0994887	SAMN33911597
W53_AU	Austria	River-Biofilm	48.0436	16.0925	NA	NA	NA	0.00707065	0.342164	0.0184826	0	0.00829566	0.00836013	0.00753272	0	0	0	0.00815597	0	0	0.159674	0.0214913	0	0.0121426	0	0	0	0.0592087	0	0	0.028476	0.0465288	0.272417	SAMN33911530
W54_AU	Austria	River-Biofilm	48.0854	15.9631	9.08	840.2	0.937243	0.0343839	0.576954	0.0168227	0	0.00558021	0.005572	0	0	0	0	0	0.0196949	0	0.187129	0.0161662	0.00558021	0.0113245	0	0	0	0.034466	0	0	0	0	0.0863259	SAMN33911531
W55_AU	Austria	River-Biofilm	48.063	16.0671	NA	NA	NA	0	0.60387	0.0161852	0	0.00335005	0.00304734	0.00498472	0.00158018	0	0	0	0	0	0.100217	0.0107969	0.00258317	0.0081935	0	0.00207865	0	0.0709484	0	0	0	0	0.172164	SAMN33911532
W56_AU	Austria	River-Biofilm	48.0134	16.1702	9.14	876.4	0.937904	0	0.537951	0.0207327	0	0	0.0210841	0	0	0	0	0	0	0.016428	0.168168	0.0175701	0	0.0130018	0.0137046	0	0	0.0599139	0	0	0	0	0.131445	SAMN33911533
W57_AU	Austria	River-Biofilm	47.9979	16.2587	9.49	1075.57	0.94631	0.00483559	0.614576	0.0230694	0	0	0.0100666	0.00623174	0	0.0174968	0	0	0.0174968	0.0206127	0.13854	0.0113849	0	0.0170174	0	0.00435023	0	0.0287019	0	0	0	0	0.0856199	SAMN33911534
W58_AU	Austria	River-Biofilm	48.0163	16.3077	NA	NA	NA	0.0103101	0.439523	0.0166135	0	0.003782	0.0072806	0.00488631	0	0.0111408	0	0.00282429	0	0.0893266	0.133346	0.0162714	0.00346928	0.0147078	0	0	0	0.187491	0	0	0.00532608	0	0.053701	SAMN33911535
W59_AU	Austria	River-Biofilm	48.1337	16.1389	NA	NA	NA	0.0159696	0.512975	0.0168435	0	0	0.0109642	0.00780999	0	0	0	0	0	0	0.1611	0.0199421	0	0.0252653	0	0	0	0.0541058	0	0	0	0	0.175024	SAMN33911536
W60_AU	Austria	River-Biofilm	48.1348	16.1724	9.08	854.48	0.934986	0.0446446	0.398544	0.0243405	0	0.00983404	0.012843	0.0107269	0	0	0	0	0	0	0.10996	0.0100053	0.0108615	0.0139438	0.0195702	0	0	0.0565091	0	0	0.027276	0.0666611	0.184279	SAMN33911537
W61_AU	Austria	River-Biofilm	48.1374	16.2091	NA	NA	NA	0.00341835	0.600493	0.01468	0	0.0162879	0.0060328	0	0	0.0128625	0	0.00322961	0.0280319	0.0042642	0.0915182	0.0150995	0	0.00727011	0	0	0	0.0712045	0	0	0.0164976	0.0209016	0.0882082	SAMN33911538
W62_AU	Austria	River-Biofilm	48.1347	16.2504	NA	NA	NA	0.0220763	0.337172	0.00411871	0	0.00576619	0.00425051	0.00252724	0	0.0146956	0	0	0.0309068	0.021615	0.116105	0.00869871	0.0110052	0.00925886	0	0	0	0.289635	0.0049095	0.00570029	0.005239	0.0174304	0.0888897	SAMN33911539
W63_AU	Austria	River-Biofilm	48.1378	16.2751	NA	NA	NA	0.00694558	0.338265	0.00532121	0	0.00215089	0.0141432	0.00523719	0	0.0150394	0.0517913	0	0.0287911	0.0523909	0.0746891	0.00532121	0.00333276	0.00565729	0	0.00403292	0	0.265007	0.00341678	0.0189323	0.0245616	0.0306378	0.044336	SAMN33911540
W64_F	France	River-Sediment	49.254	5.47138	9.42	944.556	0.954865	0.0503104	0.542822	0.0281616	0	0.00465219	0.00340924	0.00415583	0.000389984	0.000572588	0.17525	0.00061021	0.000944403	0.000279871	0.07222	0.0066322	0.00135724	0.0140818	0	0.001351	0	0.0556746	0.000609292	0.000320245	0	0	0.0361957	SAMN33911578
W65_F	France	River-Sediment	49.2519	5.6178	9.01	724.5	0.953044	0.010966	0.721187	0.0348376	0	0.00811051	0.00315535	0.00818556	0.000647785	0	0.00805467	0.0006256	0	0	0.100936	0.00488707	0.000851881	0.0113253	0.00028396	0.00382867	0	0.0319925	0	0	0	0	0.0501243	SAMN33911579
W66_F	France	River-Sediment	49.1626	5.83043	8.7	598.2	0.943254	0.0225493	0.601358	0.0751854	0	0.00895639	0.00500188	0.00762314	0.00114195	0	0.0380306	0.00157797	0	0	0.0916502	0.00638461	0.00152952	0.0215841	0.000463701	0.00229082	0.000331166	0.0480987	0	0	0	0	0.066242	SAMN33911580
W67_F	France	River-Sediment	49.2113	5.97687	9.02	905.167	0.920346	0.0894948	0.264118	0.0299087	0.000211876	0.00327942	0.00338686	0.00304998	0.000323376	0	0.456875	0.000556207	0	0	0.065584	0.00241368	0.00178504	0.0162854	0	0.000522576	0	0.0353019	0	0	0	0	0.0269028	SAMN33911581
W68_ROU	Romania	River-Sediment	46.7549	23.4363	8.82	686.875	0.937752	0.00229884	0.896977	0.00521737	0	0	0.00185906	0.00155922	0	0	0.00227885	0	0	0	0	0.00504746	0	0.00426785	0.00176911	0	0	0.0510248	0	0	0.00542727	0	0.0222732	SAMN33911625
W69_ROU	Romania	River-Sediment	46.7073	23.3329	NA	NA	NA	0.0194098	0	0	0	0	0.0239987	0	0	0	0	0	0	0	0	0.0370519	0	0.0247466	0	0	0	0.638829	0	0	0.255964	0	0	SAMN33911604
W70_ROU	Romania	River-Sediment	47.0462	23.9154	7.92	470.111	0.892618	0.0124109	0.239435	0.00152415	0	0	0	0.00283056	0	0	0	0	0.00343539	0.00280637	0	0.00696754	0.00725786	0.00837073	0	0.00278218	0	0.66556	0.00532243	0.018193	0.0135238	0	0.00958037	SAMN33911607
W71_ROU	Romania	River-Sediment	46.6863	23.2891	9.47	1039.89	0.947264	0	0.427582	0.0557236	0	0	0	0	0	0	0.21728	0	0	0	0	0.0300149	0	0.00848386	0	0	0	0.203714	0	0.0266085	0	0	0.0305933	SAMN33911622
W72_ROU	Romania	River-Sediment	46.7326	23.3598	9.19	858.214	0.943804	0	0	0	0	0	0	0	0	0	0	0	0	0	0	0.0136067	0.0380006	0.0470717	0	0	0	0.479103	0	0.0306457	0.197893	0.0620268	0.131653	SAMN33911617
W73_ROU	Romania	River-Sediment	46.6473	22.8625	8.94	681.333	0.951617	0	0.520109	0	0	0.0481552	0.0999081	0	0	0	0	0	0	0	0	0.12786	0	0.0694652	0	0	0	0.0567345	0	0	0	0	0.0777678	SAMN33911600
W74_ROU	Romania	River-Sediment	46.6271	22.7867	8.98	712.6	0.948586	0.0281397	0.716671	0.0130905	0	0.00337005	0.0135719	0.00488314	0	0	0.133758	0	0	0	0	0.00330128	0	0.0107062	0	0.00653378	0	0.0236766	0	0	0	0	0.0422981	SAMN33911626
W75_ROU	Romania	River-Sediment	46.616	22.7965	NA	NA	NA	0	0.747807	0	0	0	0	0	0	0	0	0	0	0	0	0.128454	0	0	0	0	0	0	0	0	0	0	0.12374	SAMN33911621
W76_D	Germany	River-Sediment	50.9605	13.7771	9.12	797.75	0.947688	0	0.489468	0.0232781	0	0.0028777	0.00404588	0.0148159	0	0	0	0	0	0.00367548	0.215638	0.00356151	0.00321961	0.0433237	0	0.00164969	0	0.0917751	0	0	0.00455874	0	0.0981126	SAMN33911558
W77_D	Germany	River-Sediment	50.8953	13.7615	NA	NA	NA	0.00238664	0.327823	0.0290181	0	0.00620315	0.0126166	0.0119858	0	0	0	0.0035747	0.00686903	0.00364479	0.171253	0.00771013	0.0111797	0.0232005	0	0	0	0.19982	0.0122311	0.00431066	0.00998813	0	0.156185	SAMN33911564
W78_D	Germany	River-Sediment	50.9049	13.7519	NA	NA	NA	0	0.23426	0.028322	0	0	0.0236017	0.00899536	0	0	0	0.0073566	0	0	0.303177	0.0178126	0.00672426	0.0485393	0	0	0	0.152299	0	0	0.00758817	0	0.161323	SAMN33911561
W79_D	Germany	River-Sediment	50.3488	12.2584	9.06	739	0.951844	0	0.609404	0.0368898	0.00336317	0.00595193	0.004912	0.00827517	0	0	0	0.00162627	0	0	0.158455	0.00854068	0.00342955	0.0199578	0	0.00167052	0	0.057004	0	0	0	0	0.0805203	SAMN33911557
W80_D	Germany	River-Sediment	50.2756	12.295	8.86	745.77	0.929554	0.000861414	0.665887	0.019971	0	0.000948938	0.0103372	0.0122292	0.000785868	0	0	0.00105028	0	0	0.104088	0.00681761	0.00101343	0.0259657	0	0.00140037	0	0.0569377	0	0	0	0	0.0917065	SAMN33911560
W81_D	Germany	River-Sediment	50.9141	13.7871	8.91	674.5	0.949661	0	0.306082	0.035362	0	0.00478427	0.032638	0.0176315	0	0	0	0.00327371	0.00589366	0	0.227425	0.00638893	0.00309046	0.0260014	0	0.00433357	0	0.144158	0	0	0.00599271	0	0.176945	SAMN33911559
W82_D	Germany	River-Sediment	50.3158	12.1261	NA	NA	NA	0	0.582811	0.0257946	0	0.00290676	0.0093115	0.0265784	0	0	0.0141151	0.00266043	0	0	0.148091	0.00497599	0	0.0291425	0	0.00185245	0	0.0856106	0	0	0	0	0.0661496	SAMN33911566
W83_D	Germany	River-Sediment	50.2756	12.2946	NA	NA	NA	0	0.69023	0.0184925	0	0.00201823	0.00261969	0.00821995	0	0	0	0.00149697	0	0	0.157759	0.0064423	0.00399636	0.0216767	0	0	0	0.0293761	0	0	0.00396963	0	0.0537025	SAMN33911563
W84_D	Germany	River-Sediment	50.872	13.7368	NA	NA	NA	0	0.516578	0.0253593	0	0.00664821	0.00569498	0.0110966	0	0.0047173	0	0.0030308	0	0.00152029	0.125932	0.00848136	0.00210445	0.0173538	0	0.00142252	0	0.207079	0	0.00457065	0.00241731	0	0.0559934	SAMN33911562
W85_D	Germany	River-Sediment	50.3404	12.2461	NA	NA	NA	0.00175013	0.547196	0.0175922	0	0	0.0103857	0.00436019	0.00200145	0	0.00893234	0.00194998	0.00554108	0	0.145594	0.0199842	0	0.0145945	0	0	0	0.117799	0.00457215	0.00632834	0.00469326	0	0.0867248	SAMN33911565
W86_D	Germany	River-Sediment	50.7262	13.1545	8.69	607.43	0.939994	0	0.081126	3.58995e-05	0	0	0	0	0	0	0	0	0	0	0.685741	0	0	0	0	0	0	0.00127251	0.231825	0	0	0	0	SAMN33911556
W87_EI	Ireland	River-Sediment	53.1233	-6.27901	9.68	1287	0.940907	0	0	0.000352837	0	0.00272793	0	0	0	0	0.984642	0	0.00224951	0	0	0.000621029	0.000864841	0	0.00185389	0	0	0.00519733	0	0	0.00149047	0	0	SAMN33911568
W88_EI	Ireland	River-Sediment	53.0034	-6.57368	9.93	1601.88	0.938898	0.044254	0	0	0	0	0.108631	0.0221286	0	0	0.729379	0	0.00488599	0.00152057	0.00111799	0.000543612	0.0228535	0	0	0	0	0.0533277	0	0	0.00350714	0.0078515	0	SAMN33911574
W89_EI	Ireland	River-Sediment	53.0393	-8.67699	9.84	1573.11	0.933823	0	0	0	0	0	0	0	0	0	0.992213	0.000404127	0	0	0	0.000556452	0.00246829	0	0.00147351	0	0	0.00151081	0	0	0.00137403	0	0	SAMN33911572
W90_EI	Ireland	River-Sediment	54.0753	-8.93708	8.71	883.111	0.893508	0	0	0	0	0	0	0	0	0	0.925385	0	0	0	0.00286851	0.00745812	0.0112828	0	0	0	0	0.0530056	0	0	0	0	0	SAMN33911571
W91_EI	Ireland	River-Sediment	53.0408	-9.01682	9.15	1033.2	0.916045	0.020054	0	0	0	0	0	0	0	0	0.831933	0.0381142	0.00323542	0	0.0321428	0.00269266	0.00394736	0.0039826	0	0	0.0208999	0.0263627	0	0	0	0.0166353	0	SAMN33911577
W92_EI	Ireland	River-Sediment	53.1482	-6.50641	9.71	1611.38	0.91821	0.0581882	0	0	0	0	0.115834	0	0	0	0.706049	0	0	0	0	0.000932251	0.0355497	0	0.00229415	0	0	0.0701189	0	0	0.0018645	0.0091693	0	SAMN33911569
W93_EI	Ireland	River-Sediment	53.3813	-6.60159	NA	NA	NA	0.00496626	0.000472801	0	0	0.000279551	0	0.000598281	0	0	0.961228	0.00753055	0.00238253	0	0.00450564	0.000767705	0	0.000506685	0	0	0.00418267	0.00911647	0	0.000725349	0.00155129	0.00118597	0	SAMN33911570
W94_EI	Ireland	River-Sediment	53.3876	-6.31899	NA	NA	NA	0	0.0043599	0.00482639	0	0	0	0	0	0	0.892976	0	0	0	0.0168654	0.00512243	0	0	0	0	0	0.0354354	0	0	0.0330132	0	0.00740106	SAMN33911576
W95_EI	Ireland	River-Sediment	53.1435	-6.45602	NA	NA	NA	0	0	0	0	0	0	0	0	0	0.99603	0	0	0	0	0.00052105	0	0	0	0	0	0.000438952	0	0	0.00301027	0	0	SAMN33911573
W96_EI	Ireland	River-Sediment	53.624	-6.91555	NA	NA	NA	0	0	0	0	0	0	0	0	0	0.942464	0	0.00441423	0	0.00202575	0.00263143	0.012661	0.00414048	0.00858892	0	0	0.00708329	0.00259721	0	0.0119081	0	0.0014851	SAMN33911567
					NA = insufficient sequencing depth to reliably assess diversity indices

### Sheet: Table S3
Table S3. List of target genes screened through HT-qPCR [33]
Type of target	Target group	Gene of interest	Forward primer	Reverse primer
Bacterial abundance	16S rRNA gene	16S rRNA gene	GGGTTGCGCTCGTTGC	ATGGYTGTCGTCAGCTCGTG
ARG	Aminoglycoside resistance gene	aac(6')-Ib_3	AGAAGCACGCCCGACACTT	GCTCTCCATTCAGCATTGCA
ARG	Aminoglycoside resistance gene	aac3-VI	CGTCACTTATTCGATGCCCTTAC	GTCGGGCGCGGCATA
ARG	Aminoglycoside resistance gene	aph3-ib	AACAGGTTTGGGAGGCGATG	CGCAACAAGCCTCTCCTGAA
ARG	Aminoglycoside resistance gene	aph3-via	TCTCATGGCGATATCACGGATAG	TTTCCTCCGATGCATCCTCTC
ARG	Betalactam resistance gene	blaCMY2	GCGAGCAGCCTGAAGCA	CGGATGGGCTTGTCCTCTT
ARG	Betalactam resistance gene	blaCTX-M	CGTACCGAGCCGACGTTAA	CAACCCAGGAAGCAGGCA
ARG	Betalactam resistance gene	blaCTX-M_2	GCCGCGGTGCTGAAGA	ATCGGATTATAGTTAACCAGGTCAGATTT
ARG	Betalactam resistance gene	blaOXA48	TGTTTTTGGTGGCATCGAT	GTAAMRATGCTTGGTTCGC
ARG	Betalactam resistance gene	blaOXA58	GCAATTGCCTTTTAAACCTGA	CTGCCTTTTCAACAAAACCC
ARG	Betalactam resistance gene	blaTEM	CGCCGCATACACTATTCTCAG	GCTTCATTCAGCTCCGGTTC
ARG	Betalactam resistance gene	blaVIM	GCACTTCTCGCGGAGATTG	CGACGGTGATGCGTACGTT
ARG	MLSB resistance gene	ermB_1	TAAAGGGCATTTAACGACGAAACT	TTTATACCTCTGTTTGTTAGGGAATTGAA
ARG	MLSB resistance gene	ermF_1	CAGCTTTGGTTGAACATTTACGAA	AAATTCCTAAAATCACAACCGACAA
ARG	MLSB resistance gene	mphA_1	CTGACGCGCTCCGTGTT	GGTGGTGCATGGCGATCT
ARG	Colistin resistance gene	mcr1	CACATCGACGGCGTATTCTG	CAACGAGCATACCGACATCG
ARG	Colistin resistance gene	mcr3	CCAATCAAAATGAGGCGTTAGCATAT	TAACGAAATTGGCTGGAACAATCTC
ARG	Phenicol resistance gene	cmlA_2	TAGGAAGCATCGGAACGTTGAT	CAGACCGAGCACGACTGTTG
ARG	Phenicol resistance gene	floR_1	ATTGTCTTCACGGTGTCCGTTA	CCGCGATGTCGTCGAACT
ARG	Quinolone resistance gene	qnrA	AGGATTTCTCACGCCAGGATT	CCGCTTTCAATGAAACTGCAA
ARG	Quinolone resistance gene	qnrB	GCGACGTTCAGTGGTTCAGA	GCTGCTCGCCAGTCGAA
ARG	Quinolone resistance gene	qnrS_1	CCACTTTGATGTCGCAGATCTTC	CCCTCTCCATATTGGCATAGGAAA
ARG	Sulfonamide resistance gene	sul1_1	CGCACCGGAAACATCGCTGCAC	TGAAGTTCCGCCGCAAGGCTCG
ARG	Tetracycline resistance gene	tetM_2	GCAATTCTACTGATTTCTGC	CTGTTTGATTACAATTTCCGC
ARG	Tetracycline resistance gene	tetO_1	ATGTGGATACTACAACGCATGAGATT	TGCCTCCACATGATATTTTTCCT
ARG	Tetracycline resistance gene	tetW	ATGAACATTCCCACCGTTATCTTT	ATATCGGCGGAGAGCTTATCC
ARG	Trimethoprim resistance gene	dfrA1_1	GGAATGGCCCTGATATTCCA	AGTCTTGCGTCCAACCAACAG
ARG	Vancomycin resistance gene	vanA	GGGCTGTGAGGTCGGTTG	TTCAGTACAATGCGGCCGTTA
MGE	Class 1 Integron integrase	intI1_1	CGAACGAGTGGCGGAGGGTG	TACCCGAGAGCTTGGCACCCA
MGE	IncP type plasmids	IncP_oriT	CAGCCTCGCAGAGCAGGAT	CAGCCGGGCAGGATAGGTGAAGT
MGE	IncW type plasmids	IncW_trwAB	AGCGTATGAAGCCCGTGAAGGG	AAAGATAAGCGGCAGGACAATAACG
MGE	Insertion sequence	orf37-IS26	GCCGGGTTGTGCAAATAGAC	TGGCAATCTGTCGCTGCTG
MGE	Transposon	Tn5	TCAGAGGCAGCGGTATACGA	GGTTGATTCAGTTAAAGTACGTAAAACTTT
Human fecal marker	crAssphage	crAss56	CAGAAGTACAAACTCCTAAAAAACGTAGAG	GATGACCAATAAACAAGCCATTAGC
